# Autotrophic adaptive laboratory evolution of the acetogen *Clostridium autoethanogenum* delivers the gas-fermenting strain LAbrini with superior growth, products, and robustness

**DOI:** 10.1101/2023.01.28.526018

**Authors:** Henri Ingelman, James K. Heffernan, Audrey Harris, Steven D. Brown, Kurshedaktar Majibullah Shaikh, Asfand Yar Saqib, Marina J. Pinheiro, Lorena Azevedo de Lima, Karen Rodriguez Martinez, Ricardo A. Gonzalez-Garcia, Grant Hawkins, Jim Daleiden, Loan Tran, Hunter Zeleznik, Rasmus O. Jensen, Vinicio Reynoso, Heidi Schindel, Jürgen Jänes, Séan D. Simpson, Michael Köpke, Esteban Marcellin, Kaspar Valgepea

**Author notes:** Correspondence: Esteban Marcellin,; Kaspar Valgepea. These authors contributed equally to this work (Henri Ingelman, James K. Heffernan, Audrey Harris). Present address: Libbs Farmacêutica, 01140-050 São Paulo, Brazil (Marina J. Pinheiro). Present address: Braskem S/A, 13086-530 Campinas, Brazil (Lorena Azevedo de Lima).

## Abstract

Microbes able to convert gaseous one-carbon (C1) waste feedstocks are increasingly important to transition to the sustainable production of renewable chemicals and fuels. Acetogens are interesting biocatalysts since gas fermentation using *Clostridium autoethanogenum* has already been commercialised. However, most acetogen strains need complex nutrients, display slow growth, and are not robust for routine bioreactor fermentations. In this work, we used three different and independent adaptive laboratory evolution (ALE) strategies to evolve the wild-type *C. autoethanogenum* to grow faster, without yeast extract and to be robust in operating continuous bioreactor cultures. Multiple evolved strains with improved phenotypes were isolated on a minimal medium with one strain, named “LAbrini” (LT1), exhibiting superior performance regarding the maximum specific growth rate, product profile, and robustness in continuous cultures. Whole-genome sequencing of the evolved strains identified 25 mutations. Of particular interest are two genes that acquired seven different mutations across the three ALE strategies, potentially as a result of convergent evolution. Reverse genetic engineering of sporulation-related mutations in genes CLAU_3129 (*spo0A*) and CLAU_1957 recovered all three superior features of our ALE strains through triggering significant proteomic rearrangements. This work provides a robust *C. autoethanogenum* strain to accelerate phenotyping and genetic engineering and to better understand acetogen metabolism, which we named “LAbrini”.
