## Supplementary Table 3 for "Autotrophic adaptive laboratory evolution of the acetogen *Clostridium autoethanogenum* delivers the gas-fermenting strain LAbrini with superior growth, products, and robustness"

### Sheet: Supplementary Table 3
Supplementary Table 3. Primers used in this study
Bold font denotes unique sgRNA sequence while red the SNP for RE2. kb, kilobase; sgRNA, single guide RNA; KO, knock-out; up, upstream; dn, downstream; R, reverse; F, forward
Oligonucleotide	Nucleotide sequence (5`-3`)	Function
pNC_gRNA_OE_R	ACTAGTATTATACCTAGGACTGAGCTAGCTGTCAACTGCAGC	Reverse primer for sgRNA swapping via quick-change PCR protocol
CLAU_1957_gRNA	GTCCTAGGTATAATACTAGTGAAACTTTTGATAAGGTTTTGTTTTAGAGCTAGAAATAGCAAGTTAAA	sgRNA for CLAU_1957
Spo0A_gRNA1_F	GTCCTAGGTATAATACTAGTACGATTATCTTTTAAATCAGGTTTTAGAGCTAGAAATAGCAAGTTAAA	sgRNA for Spo0A
Spo0A_gRNA3_F	GTCCTAGGTATAATACTAGTAAATTCAGAGTTTATAGCCAGTTTTAGAGCTAGAAATAGCAAGTTAAA	sgRNA for Spo0A
CLAU_1957_1kb_UP_F	TTGAAAAAGTGGCACCGAGTCGGTGCTTTTTTGCGGCCGCTAAGGGGATTTATTATTATTTTTTGTG	Amplification of 1kb region upstream CLAU_1957
CLAU_1957_1kb_UP_R	ATCTTGAATTGGGAGCAGATGACTATATAGTTAAACCTTTTGAGGCCAAG	Amplification of 1kb region upstream CLAU_1957
CLAU_1957_1kb_DN_F	CTATATAGTCATCTGCTCCCAATTCAAGATCTAAAACCTTATCAAAAGTTTCTC	Amplification of 1kb region downstream CLAU_1957
CLAU_1957_1kb_DN_R	TATTATTATTTTTATCAATATATTTTGTTAAAAACTCGAGTCATCTTTTGGGAGCACCTATTC	Amplification of 1kb region downstream CLAU_1957
Spo0A_1kb_UP_F	TTGAAAAAGTGGCACCGAGTCGGTGCTTTTTTGCGGCCGCAAGTTACAAGTCCTGCTGCATTG	Amplification of 1kb region upstream Spo0A
Spo0A_1kb_UP_R	ACTATTTACTCCCCCTCTTTTTAGCTAATTGCCATATCTTAACAAATAATAAATTC	Amplification of 1kb region upstream Spo0A
Spo0A_1kb_DN_F	AGCTAAAAAGAGGGGGAGTAAATAGTAAAGTTAAAATATCTTCCATTCATTTTAATTTAAAG	Amplification of 1kb region downstream Spo0A
Spo0A_1kb_DN_R	TATTATTATTTTTATCAATATATTTTGTTAAAAACTCGAGTCAAAAGATCACTTTTCTCAAATCCAC	Amplification of 1kb region downstream Spo0A
pNickClos-F	GTCGTTGTTTAGGTGTGTTGTAATAC	Plasmid confirmation via sanger sequencing
pNickClos-R	ATCCGCTTTATCAGTAGAATCTACC	Plasmid confirmation via sanger sequencing
acsB-F	GGTGCATTAGATATAGTAAGAAGTTTG	C. autoethanogenum confirmation
acsB-R	ACTTCTCCCTGATCTGCACAC	C. autoethanogenum confirmation
oriT_traJ-F	AGTCTAACACACTAGACTTATTTACTTCGTAATTAAGAGGCGGGGTC ATTATAGCGATTT	Plasmid transformation strain control
oriT_traJ-R	TTAAAGGTTTTATACTTTTGGTCGTAGAGCACACGGTTAGGGTACTTCA CCAGCTCCGCG	Plasmid transformation strain control
CLAU_1957_KO_ctrl_F	TCAACTTCTCCTTTAGATATCTTATC	Screening and confirmation of CLAU_1957 SNP
CLAU_1957_KO_ctrl_R	TCAAGGATATTTCAATATACCTTTAGA	Screening and confirmation of CLAU_1957 SNP
Spo0A_KO_ctrl_F	ACAGCTGCAGCCAGTAATGTTAATG	Screening and confirmation of Spo0A KO
Spo0A_KO_ctrl_R	TACACTTCCTGATCCTATTGTAGTCG	Screening and confirmation of Spo0A KO
