## Supplementary Table 4 for "Autotrophic adaptive laboratory evolution of the acetogen *Clostridium autoethanogenum* delivers the gas-fermenting strain LAbrini with superior growth, products, and robustness"

### Sheet: Supplementary Table 4
Supplementary Table 4. Strains and plasmids used for genetic engineering in this study
See Supplementary Files 1, 2, and 3 for plasmids maps.
Strain or plasmid	Target gene	Characteristics	Source
Strain
C. autoethanogenum JA1-1	-	The starting wild-type strain for ALE in this study	DSMZ (DSM10061)
NEB® Turbo E. coli	-	Commercial transformation host	New England BioLabs
E. coli NEB Express	-	Highly competent commercial transformation host with no DNA methylation at DCM site (CCWGG)	New England BioLabs
Plasmids
pGFT088	CLAU_1957	CLAU_1957 sgRNA, CLAU_1957 HA (2028 bp)	This study
pGFT106	CLAU_3129 (spo0A)	Spo0A sgRNA1, Spo0A_HA (2160 bp)	This study
pGFT107	CLAU_3129 (spo0A)	Spo0A sgRNA2, Spo0A_HA (2160 bp)	This study
