## Supplementary Table 5 for "Autotrophic adaptive laboratory evolution of the acetogen *Clostridium autoethanogenum* delivers the gas-fermenting strain LAbrini with superior growth, products, and robustness"

### Sheet: Supplementary Table 5
Supplementary Table 5. Differentially expressed proteins between deletion strains and LAbrini.
Differentially expressed proteins are with a fold-change (FC) > 2 (up- or down-regulation) and a q-value < 0.05 after FDR correction in at least one comparison. Positive FC means up-regulation, negative down-regulation
		RE1 vs. JA1-1			RE2 vs. JA1-1
Protein ID	Description of protein product	log2 FC	FC	q-value	log2 FC	FC	q-value
CLAU_0017	Ferric uptake regulator Fur family	1.71557	3.28426	0.0179036
CLAU_0033	Flavodoxin	-1.30527	-2.4713	0.0205605	-1.32521	-2.5057	0.0182421
CLAU_0035	Aminotransferase				-1.01653	-2.02304	0.00147954
CLAU_0051	putative signal transduction protein	-1.87194	-3.66023	0.0119503	-2.05418	-4.15308	0.00117425
CLAU_0057	Hypothetical protein				-2.43212	-5.39685	0.0193032
CLAU_0087	ABC-type transporter periplasmic subunit				1.29588	2.45526	0.000796209
CLAU_0100	Thiamine S protein				-1.0276	-2.03863	0.0415144
CLAU_0102	Sigma-54 specific transcriptional regulator Fis family	1.42386	2.68303	0.0265515
CLAU_0111	Electron transfer flavoprotein alpha/beta-subunit	2.24876	4.75273	0.0237327	3.6269	12.3539	0.00147954
CLAU_0112	Electron transfer flavoprotein alpha/beta-subunit	2.0982	4.28176	0.0432255	3.77093	13.6509	7.40343e-05
CLAU_0113	D-lactate dehydrogenase (cytochrome)				1.97823	3.94008	0.00128423
CLAU_0115	Hydrogenase large subunit domain protein	-1.64877	-3.13566	0.00561506	-1.7704	-3.41149	0.00229069
CLAU_0117	Ketol-acid reductoisomerase				2.11191	4.32262	0.000204829
CLAU_0118	Dihydroxy-acid dehydratase				1.33496	2.52269	0.00125139
CLAU_0126	Urea carboxylase				1.36927	2.5834	0.0197603
CLAU_0131	hypothetical protein	-1.0129	-2.01797	0.0428744
CLAU_0135	Uroporphyrinogen decarboxylase (URO-D)				-1.4932	-2.81513	0.0198757
CLAU_0137	PTS system fructose subfamily IIC subunit				-1.21915	-2.32809	0.0122942
CLAU_0155	Response regulator receiver protein	1.43121	2.69673	0.0101356	1.7373	3.33409	0.00356831
CLAU_0183	Uroporphyrinogen decarboxylase (URO-D)	-1.17616	-2.25974	0.0384777	-1.16352	-2.24003	0.000579951
CLAU_0188	2-hydroxyglutaryl-CoA dehydratase D-component	-1.69166	-3.23027	0.00584856	-1.34288	-2.53657	0.002014
CLAU_0198	Methionine gamma-lyase				1.17161	2.25263	0.00671289
CLAU_0211	Cytidylate kinase				1.16363	2.24021	0.00108829
CLAU_0214	Pseudouridine synthase Rsu				1.54319	2.91439	0.0157905
CLAU_0215	Glycosyl transferase				1.26323	2.40033	0.0369246
CLAU_0216	Selenium metabolism protein YedF	-1.54658	-2.92123	0.00118639	-1.15323	-2.22412	0.00115004
CLAU_0217	Omega-amidase				-2.35483	-5.11535	0.000872708
CLAU_0220	Formimidoylglutamase				1.46008	2.75124	0.00182284
CLAU_0221	Methyl-accepting chemotaxis sensory transducer with Cache sensor	1.91658	3.77527	0.0454259	2.73566	6.66061	0.0281566
CLAU_0235	D-lactate dehydrogenase (cytochrome)				-1.70912	-3.26962	0.00260803
CLAU_0236	Electron transfer flavoprotein alpha/beta-subunit				-1.76125	-3.38991	0.00268402
CLAU_0237	Electron transfer flavoprotein alpha/beta-subunit				-1.92027	-3.78495	0.00972588
CLAU_0238	hypothetical protein				-2.14296	-4.41667	0.00102533
CLAU_0239	L-lactate transport				-1.25852	-2.39251	0.00457395
CLAU_0251	Bacterial extracellular solute-binding protein	-1.53361	-2.89509	0.023935	-1.21026	-2.31379	0.00328482
CLAU_0270	hypothetical protein				1.17653	2.26032	0.0174445
CLAU_0273	Transcriptional regulator PucR family				2.67114	6.36931	0.000746947
CLAU_0287	Radical SAM protein	1.12266	2.17747	0.00492058	1.26982	2.41131	0.00819863
CLAU_0293	6,7-dimethyl-8-ribityllumazine synthase				1.89927	3.73025	0.00106289
CLAU_0294	3,4-dihydroxy-2-butanone 4-phosphate synthase				2.07304	4.20771	0.00102533
CLAU_0304	Molybdenum ABC transporter periplasmic molybdate-binding protein	2.09637	4.27632	0.00219183
CLAU_0308	Phosphoribosylaminoimidazolecarboxamide formyltransferase	1.689	3.22434	0.00852095	2.32694	5.01739	0.000421376
CLAU_0311	Xylose isomerase domain-containing protein TIM barrel				-1.71522	-3.28346	0.000305516
CLAU_0315	Cell wall binding repeat 2-containing protein	-3.47065	-11.0859	0.01459	-1.94289	-3.84476	0.0075784
CLAU_0320	Cell wall binding repeat 2-containing protein				-2.66458	-6.34042	0.00435602
CLAU_0321	Ig domain protein group 2 domain protein	-3.70646	-13.0544	0.00951913	-2.56199	-5.90522	0.00289615
CLAU_0327	Microcompartments protein				1.00945	2.01314	0.00605498
CLAU_0339	Methyl-accepting chemotaxis sensory transducer	1.34928	2.54786	0.00416634
CLAU_0351	Oxidoreductase/nitrogenase component 1	-1.39222	-2.62483	0.0159489	-1.08455	-2.12071	0.00508918
CLAU_0352	Oxidoreductase/nitrogenase component 1	-1.20427	-2.3042	0.0021835	-1.33829	-2.52852	0.0020685
CLAU_0353	Nitrogenase component 2 (ATPase)	-1.233	-2.35056	0.0494392	-1.10022	-2.14387	0.00147954
CLAU_0354	Hydrogenase expression/formation protein HypE	-1.38645	-2.61434	0.0241583	-1.58529	-3.00068	0.000421376
CLAU_0355	Hydrogenase expression/formation protein HypD	-1.30754	-2.47519	0.00378746	-1.68748	-3.22093	0.000366446
CLAU_0357	(NiFe) hydrogenase maturation protein HypF	-1.17227	-2.25365	0.0153263	-1.61471	-3.0625	0.00198638
CLAU_0358	Oxidoreductase/nitrogenase component 1	-1.75835	-3.38312	0.00764741	-1.98179	-3.94984	0.000689891
CLAU_0359	Oxidoreductase/nitrogenase component 1	-1.90881	-3.755	0.00541097	-2.1516	-4.44319	0.00149766
CLAU_0360	Nitrogenase component 2 NifH ATPase	-1.68161	-3.20786	0.00671165	-1.92602	-3.80005	0.000421376
CLAU_0363	Isochorismatase family protein	-1.64464	-3.1267	0.0305479
CLAU_0370	(2R,3R)-butanediol dehydrogenase				-1.54835	-2.92483	0.00328482
CLAU_0374	putative membrane protein				-1.00148	-2.00205	0.0305686
CLAU_0379	hypothetical protein	-1.29967	-2.46173	0.000981792
CLAU_0380	Thymidylate synthase family				-1.45187	-2.73563	0.00341847
CLAU_0393	DNA topoisomerase III				1.42548	2.68603	0.00335365
CLAU_0416	Pyridoxamine 5-phosphate oxidase-related FMN-binding protein	-3.5556	-11.7582	0.000981792	-3.3606	-10.2716	0.00119868
CLAU_0418	Molybdopterin-family oxidoreductase 4Fe-4S ferredoxin subunit	-1.69844	-3.2455	0.0415788
CLAU_0419	Molybdopterin-family oxidoreductase alpha subunit				-1.13568	-2.19722	0.00326804
CLAU_0420	Major facilitator superfamily MFS_1	-1.20356	-2.30308	0.00416634	-1.66302	-3.16678	0.0192449
CLAU_0421	Anaerobic sulfite reductase subunit C	-1.12029	-2.1739	0.00758042	-1.09382	-2.13438	0.00892429
CLAU_0423	Sulfite reductase subunit A	-1.04404	-2.062	0.00129294	-1.0447	-2.06294	0.00806989
CLAU_0424	Transcriptional regulator Crp/Fnr family				-1.47092	-2.77198	0.0211293
CLAU_0425	Dihydropyrimidinase	-1.19231	-2.28519	0.00189159	-1.8002	-3.48268	0.000394818
CLAU_0426	Carbamate kinase	-2.01449	-4.04037	0.0130303	-2.48664	-5.60472	0.000558467
CLAU_0427	putative selenium metabolism hydrolase	-1.98572	-3.96059	0.000981792	-2.78307	-6.88318	0.00019891
CLAU_0428	Selenium metabolism protein SsnA	-2.20015	-4.59528	0.000981792	-2.30866	-4.95424	0.000204829
CLAU_0429	putative selenate reductase YgfK	-2.2635	-4.80154	0.00197008	-2.32254	-5.00211	0.000689891
CLAU_0430	Carbamoyltransferase YgeW	-1.704	-3.25802	0.0226249	-1.70688	-3.26455	0.000796209
CLAU_0431	Xanthine permease	-1.7876	-3.45241	0.00609505	-2.10053	-4.28867	0.0191225
CLAU_0432	Diaminopropionate ammonia-lyase	-1.60859	-3.04953	0.000981792	-2.11476	-4.33117	0.000981561
CLAU_0435	Molybdopterin-family oxidoreductase FAD-binding subunit	-2.09537	-4.27336	0.00196358	-1.58721	-3.00467	0.00157355
CLAU_0436	Molybdopterin-family oxidoreductase 2Fe-2S ferredoxin subunit	-1.94761	-3.85735	0.00311962	-1.34744	-2.5446	0.000587886
CLAU_0437	Molybdopterin-family oxidoreductase molybdopterin binding subunit	-1.93593	-3.82626	0.00150241	-1.93532	-3.82462	0.000394818
CLAU_0438	Selenium-dependent molybdopterin oxidoreductase molybdopterin binding subunit	-1.84769	-3.59923	0.00232498	-1.66364	-3.16815	0.000182564
CLAU_0442	Xanthine/uracil/vitamin C permease	-2.83099	-7.11561	0.0049487	-2.46671	-5.52783	0.00960028
CLAU_0443	Guanine deaminase	-1.97128	-3.92117	0.0021835	-1.89301	-3.71409	0.000872708
CLAU_0445	Alpha-ribazole phosphatase	1.62736	3.08948	0.00939631	2.40331	5.29014	0.00146537
CLAU_0458	Pyridine nucleotide-disulfide oxidoreductase class-II	2.54582	5.8394	0.00311962	3.27521	9.68135	0.000421376
CLAU_0459	Aconitase/isopropylmalate dehydratase family				1.77647	3.42587	0.00151262
CLAU_0461	Sorbitol operon regulator				1.11597	2.1674	0.00118754
CLAU_0463	NADPH dehydrogenase	2.89019	7.41366	0.001252	2.17713	4.52252	0.000710874
CLAU_0465	Cyclase family protein				-1.2796	-2.42771	0.0124834
CLAU_0472	Homoserine O-succinyltransferase				1.33618	2.52483	0.00115004
CLAU_0473	Methyl-accepting chemotaxis protein	2.52019	5.73657	0.00227516	1.1772	2.26137	0.0114899
CLAU_0484	Hypothetical protein	-1.64965	-3.13757	0.0182801	-1.89297	-3.714	0.00035482
CLAU_0485	Serpin domain-containing protein				-2.78236	-6.87979	0.00906118
CLAU_0521	Methyl-accepting chemotaxis sensory transducer with periplasmic Cache sensor and cytosolic HAMP domain	1.82639	3.54648	0.00290779	1.34859	2.54664	0.0248601
CLAU_0531	PAS modulated sigma54 specific transcriptional regulator Fis family	1.22928	2.34451	0.00524745	1.41372	2.66422	0.00360353
CLAU_0532	NADP-dependent isopropanol dehydrogenase				-1.23003	-2.34572	0.00724716
CLAU_0535	Copper ion binding protein	-2.5929	-6.03308	0.014401
CLAU_0545	Uroporphyrinogen-III decarboxylase-like protein	-1.20886	-2.31154	0.00995658	-2.13963	-4.40648	0.0229486
CLAU_0547	ABC-type transport system periplasmic component	-1.39969	-2.63845	0.0153263	-1.92505	-3.79749	0.00299507
CLAU_0551	Molybdenum cofactor biosynthesis C	1.81955	3.52971	0.00785587
CLAU_0557	ABC-type transport system permease component				-1.43138	-2.69705	0.0246936
CLAU_0567	Carbamoyl-phosphate synthase large subunit glutamine-dependent				-1.27374	-2.41788	0.00165749
CLAU_0568	Carbamoyl-phosphate synthase small subunit glutamine dependent				-1.06806	-2.09661	0.00119896
CLAU_0569	Ornithine carbamoyltransferase				-1.11937	-2.17252	0.000394818
CLAU_0590	Molybdopterin oxidoreductase	-1.43028	-2.69499	0.00547565	-1.47948	-2.78848	0.00277389
CLAU_0593	Anaerobic sulfite reductase subunit A				-1.43001	-2.69448	0.0012879
CLAU_0622	Signal transduction histidine kinase containing EnzV-like and ATP-binding domains				-1.10713	-2.15417	0.0331978
CLAU_0636	putative zinc-finger-containing protein				-2.0396	-4.11131	0.00583865
CLAU_0640	Chloramphenicol O-acetyltransferase-like				-1.27604	-2.42173	0.0207251
CLAU_0658	Adenine deaminase				1.11428	2.16487	0.00187802
CLAU_0660	ABC-type spermidine/putrescine transport system ATPase component				1.11073	2.15955	0.00328247
CLAU_0664	Peptidase M42 family protein				-1.12898	-2.18704	0.00389705
CLAU_0665	Hypothetical protein	-3.09271	-8.531	0.00118639
CLAU_0666	SNF2 family protein				-2.59316	-6.03418	0.00270894
CLAU_0667	4Fe4S-binding SPASM domain-containing protein	-2.0736	-4.20936	0.00129781	-1.61656	-3.06643	0.000894608
CLAU_0689	NADPH-dependent FMN reductase	-1.61735	-3.06811	0.0375434	-1.202	-2.30059	0.011052
CLAU_0693	Transcription elongation factor GreA				1.09886	2.14185	0.0194361
CLAU_0700	Transcriptional regulator LytTR family				1.04337	2.06104	0.00593884
CLAU_0711	Glycerol dehydrogenase	1.7304	3.31819	0.000981792	2.8378	7.1493	0.000115444
CLAU_0724	Methyl-accepting chemotaxis sensory transducer				1.38234	2.60692	0.00789651
CLAU_0727	Asparagine synthase (glutamine-hydrolyzing)	-1.34225	-2.53546	0.000981792	-2.91866	-7.56145	0.00157756
CLAU_0752	hypothetical protein	-1.33669	-2.52571	0.0466777	-1.04824	-2.068	0.00675537
CLAU_0758	Radical SAM domain protein				-1.46032	-2.7517	0.00708743
CLAU_0788	Gluconate transporter	4.58776	24.0466	0.000981792
CLAU_0789	Glucarate dehydratase	3.52714	11.5285	0.00276168	2.32606	5.01435	0.00157756
CLAU_0792	Spermidine synthase / Polyamine aminopropyl transferase				1.08705	2.12439	0.00286473
CLAU_0794	Transcriptional regulator CdaR family	2.41157	5.32055	0.00651903	1.44088	2.71487	0.0281062
CLAU_0795	Dihydrodipicolinate synthase	2.10404	4.29911	0.00781683	1.14723	2.21488	0.0107704
CLAU_0797	Adenosine deaminase	-1.64881	-3.13575	0.00735248	-1.75598	-3.37757	0.000980939
CLAU_0824	Cobalt ABC transporter ATPase subunit				-1.10937	-2.15751	0.00633855
CLAU_0834	Hypothetical protein				1.78309	3.44162	0.000596154
CLAU_0835	Major facilitator superfamily MFS_1				1.71829	3.29045	0.0437631
CLAU_0837	2,4-dienoyl-CoA reductase (NADPH)				1.43945	2.71217	0.00146537
CLAU_0839	NADPH/dihydrolipoyl dehydrogenase	1.01059	2.01474	0.00405002	2.73161	6.64197	0.000286896
CLAU_0855	Hypothetical protein	-1.57273	-2.97466	0.02555	-1.56353	-2.95576	0.00779637
CLAU_0866	Fructose-1,6-bisphosphatase class 3				-1.01981	-2.02765	0.00591665
CLAU_0872	Shikimate kinase				2.18686	4.55313	0.00756552
CLAU_0881	CHAP domain-containing protein	-1.57115	-2.97142	0.0101786
CLAU_0891	GCN5-related N-acetyltransferase	-1.68221	-3.2092	0.0159489
CLAU_0930	TesA-like protease				1.0858	2.12255	0.00534807
CLAU_0934	Hypothetical protein	2.1452	4.42353	0.00431848	2.12954	4.37578	0.000763253
CLAU_0935	hypothetical protein	1.58656	3.00332	0.00609505	1.54478	2.9176	0.00561835
CLAU_0936	putative protein YlaK family				-1.08589	-2.12269	0.0039949
CLAU_0956	CMP/dCMP deaminase zinc-binding protein				2.47038	5.54188	0.0145908
CLAU_0960	Peptidase M20				2.08774	4.25081	0.0196843
CLAU_0965	putative basic membrane protein				4.19514	18.3173	0.000421376
CLAU_0970	Multi-sensor hybrid histidine kinase	1.76849	3.40697	0.00219183	1.22133	2.33161	0.00226506
CLAU_0978	Integral membrane sensor signal transduction histidine kinase				-1.14703	-2.21458	0.0262907
CLAU_0979	Two component transcriptional regulator winged helix family	-1.68337	-3.21177	0.0119503	-1.46228	-2.75543	0.00233845
CLAU_0983	Hypothetical protein				-1.19454	-2.28872	0.00160462
CLAU_0984	Hypothetical protein	-1.41601	-2.66846	0.0021835	-1.02926	-2.04098	0.0111156
CLAU_0997	Pyridine nucleotide-disulfide oxidoreductase				2.07138	4.2029	0.0338479
CLAU_1019	GntR family transcriptional regulator				1.25974	2.39453	0.0244475
CLAU_1038	Hypothetical protein				1.67655	3.19663	0.00402618
CLAU_1041	NADH:flavin oxidoreductase	1.72213	3.29924	0.0145111	2.38385	5.21927	0.000689891
CLAU_1043	Transcriptional regulator CdaR family	2.35038	5.0996	0.00584856	3.36685	10.3162	0.00218888
CLAU_1044	NADPH-dependent FMN reductase				-1.22147	-2.33185	0.00102533
CLAU_1057	Hypothetical protein	-1.30444	-2.46988	0.0159489	-1.48147	-2.79233	0.000302645
CLAU_1072	GHMP kinase				1.79275	3.46475	0.00247055
CLAU_1073	Cobalt-precorrin-6A reductase				1.02224	2.03108	0.00214521
CLAU_1074	Sirohydrochlorin cobaltochelatase				2.21865	4.65457	0.00177168
CLAU_1075	Cobalt-precorrin-3B C17-methyltransferase				1.08132	2.11597	0.00848719
CLAU_1076	Cobalamin synthesis protein cbiG				1.38847	2.618	0.000863406
CLAU_1077	Precorrin-4 C(11)-methyltransferase				1.26143	2.39733	0.0010427
CLAU_1078	Cobalt-precorrin-2 C(20)-methyltransferase				1.21793	2.32612	0.000593368
CLAU_1081	Cobalt-precorrin-6A synthase	1.00645	2.00896	0.00213629	1.50371	2.83571	0.000260825
CLAU_1104	Metal-dependent RNase				1.96718	3.91004	0.000582922
CLAU_1144	Histidine ammonia-lyase	-1.26644	-2.40567	0.001252	-1.96522	-3.90473	0.00306976
CLAU_1148	Sigma-54 specific transcriptional regulator Fis family	1.17186	2.25302	0.00137101
CLAU_1154	ATP-dependent Clp protease proteolytic subunit	-1.99999	-3.99999	0.0118882	-3.00588	-8.0327	0.00277822
CLAU_1174	Polar amino acid ABC transporter inner membrane subunit	1.63153	3.09841	0.0125718
CLAU_1178	Diguanylate cyclase				-2.35072	-5.10078	0.00145471
CLAU_1183	Lipoyltransferase and lipoate-protein ligase	1.35482	2.55764	0.00505042	1.35525	2.55842	0.000421376
CLAU_1208	Peptidase M20				1.88041	3.68181	0.000763253
CLAU_1211	VanW family protein				-1.47781	-2.78525	0.000591541
CLAU_1214	UDP-galactopyranose mutase	1.37808	2.59921	0.00609505	1.04918	2.06936	0.00899674
CLAU_1223	Hypothetical protein	-1.82327	-3.53882	0.00781683
CLAU_1234	Preprotein translocase subunit SecF				-1.66474	-3.17056	0.0126532
CLAU_1235	Preprotein translocase subunit SecD				-1.49743	-2.8234	0.0151526
CLAU_1241	S-adenosylmethionine:tRNA ribosyltransferase-isomerase	1.24067	2.36308	0.000981792	1.07204	2.1024	0.000421376
CLAU_1252	Hypoxanthine phosphoribosyltransferase				1.00625	2.00869	0.00643203
CLAU_1256	Anti-sigma F factor	-3.11039	-8.63617	0.000981792	-2.62707	-6.17772	0.000759463
CLAU_1257	Anti-sigma-factor antagonist				-2.88176	-7.37048	0.014608
CLAU_1260	Transcriptional regulator BadM/Rrf2 family				-1.57648	-2.98241	0.00604202
CLAU_1274	Hypothetical protein				-1.15226	-2.22262	0.0432251
CLAU_1275	Glycosyl transferase family 2				-1.45875	-2.74869	0.0140865
CLAU_1303	RRNA methyltransferase (SpoU)	1.10928	2.15738	0.0167846	1.05316	2.07507	0.00538407
CLAU_1306	Translation initiation factor IF-3	1.16142	2.23677	0.0316052	1.87443	3.66656	0.00218888
CLAU_1317	2,3,4,5-tetrahydropyridine-2,6-dicarboxylate N-acetyltransferase				1.0971	2.13925	0.00538407
CLAU_1318	Single-strand binding protein	-1.52727	-2.8824	0.00461851	-1.91198	-3.76326	0.0010875
CLAU_1323	Hypothetical protein				1.9083	3.75367	0.0347234
CLAU_1329	Uroporphyrinogen decarboxylase (URO-D)	2.00579	4.01609	0.0130869
CLAU_1344	Periplasmic binding protein domain-containing protein	-5.38184	-41.6962	0.000981792	-6.16719	-71.8637	0.0012879
CLAU_1354	CRISPR-associated protein Cas1	-1.87219	-3.66087	0.00492058	-2.28645	-4.87855	0.000740447
CLAU_1357	CRISPR-associated protein Cas5 hmari subtype	-1.91921	-3.78215	0.00369162	-1.52655	-2.88095	0.000899243
CLAU_1358	CRISPR-associated protein	-2.06165	-4.17462	0.00868678	-1.68807	-3.22226	0.0010875
CLAU_1359	Hypothetical protein	-1.708	-3.26708	0.000981792	-1.82974	-3.55474	0.000980939
CLAU_1360	CRISPR-associated protein	-1.52529	-2.87844	0.0283592	-1.23338	-2.35117	0.00866237
CLAU_1383	ThiJ/PfpI domain-containing protein	1.03683	2.05172	0.0288554
CLAU_1384	Cell wall binding repeat 2-containing protein	3.56783	11.8583	0.00813626	3.69191	12.9234	0.000421376
CLAU_1391	Beta-lactamase	-1.52513	-2.87813	0.0179036
CLAU_1402	CoA-substrate-specific enzyme activase				1.87173	3.65971	0.00171439
CLAU_1407	Membrane-bound protein with a transglutaminase domain-containing protein				-1.19958	-2.29673	0.0384068
CLAU_1411	Flavin reductase domain protein FMN-binding protein				1.72188	3.29866	0.000746947
CLAU_1415	Di-trans,poly-cis-decaprenylcistransferase				1.23092	2.34716	0.00154061
CLAU_1420	Adenosylcobinamide-phosphate guanylyltransferase	1.05061	2.07141	0.00987071	1.22977	2.3453	0.00448675
CLAU_1430	ATP-dependent protease La	1.46167	2.75427	0.00607944	1.11301	2.16296	0.00382442
CLAU_1435	Hypothetical protein				-1.00368	-2.00511	0.00354337
CLAU_1436	Orotate phosphoribosyltransferase	2.19105	4.56638	0.000981792	3.03361	8.18858	0.000115444
CLAU_1437	Dihydroorotate dehydrogenase	2.01522	4.04242	0.00512662	2.52646	5.76157	0.000899243
CLAU_1438	Dihydroorotate dehydrogenase electron transfer subunit	2.25971	4.78897	0.000981792	2.83495	7.13517	0.000182564
CLAU_1439	Orotidine 5'-phosphate decarboxylase	2.35333	5.11002	0.00223676	3.23111	9.38992	0.000421376
CLAU_1440	Aspartate carbamoyltransferase regulatory subunit	3.00136	8.00755	0.0115267	4.14455	17.6862	0.00143185
CLAU_1441	Aspartate carbamoyltransferase	2.11927	4.34475	0.0237327	3.13749	8.79991	0.00277389
CLAU_1444	2-hydroxyglutaryl-CoA dehydratase D-component	-1.65756	-3.15482	0.0153263	-1.59071	-3.01198	0.00291141
CLAU_1473	Diguanylate cyclase				-1.52093	-2.86977	0.0012879
CLAU_1501	Cell wall binding repeat 2-containing protein	-2.74319	-6.69551	0.00431848	-2.69274	-6.46541	0.000240379
CLAU_1515	putative sigma54 specific transcriptional regulator				1.99679	3.9911	0.000723366
CLAU_1517	DNA ligase				1.01505	2.02097	0.00230204
CLAU_1518	ATP-dependent DNA helicase PcrA				1.16389	2.24061	0.000894608
CLAU_1522	Two component transcriptional regulator three Y domain-containing protein	-2.04184	-4.11771	0.00900986	-2.59702	-6.05036	0.000709636
CLAU_1528	Methyl-accepting chemotaxis sensory transducer	3.64304	12.4929	0.00160392	3.70752	13.064	0.000311658
CLAU_1532	Chaperonin	-1.06285	-2.08906	0.0215022
CLAU_1535	Hydrogenase Fe-only	2.41604	5.33706	0.001252	2.3457	5.08306	7.40343e-05
CLAU_1536	NADH dehydrogenase (quinone)	2.33602	5.04907	0.0104881	2.44469	5.44409	0.000579951
CLAU_1537	NADH dehydrogenase (ubiquinone) subunit A	2.74842	6.7198	0.025635	2.91193	7.52624	0.00272426
CLAU_1538	DNA (apurinic or apyrimidinic site) lyase	1.16996	2.25005	0.000981792	1.44279	2.71846	0.00129725
CLAU_1539	Glutamate synthase (NADPH) homotetrameric	1.25572	2.38786	0.001252
CLAU_1545	3-hydroxybutyryl-CoA dehydrogenase				1.4719	2.77387	0.0013048
CLAU_1549	Carbon starvation protein CstA	4.68728	25.764	0.0107499
CLAU_1552	Pyrroline-5-carboxylate reductase	-1.0088	-2.01224	0.00455191
CLAU_1556	hypothetical protein	1.03705	2.05203	0.0170464
CLAU_1571	Dihydrolipoamide dehydrogenase				-1.28675	-2.43978	0.000899243
CLAU_1572	Methylenetetrahydrofolate reductase				-1.22528	-2.33801	0.0362957
CLAU_1574	Bifunctional methylenetetrahydrofolate dehydrogenase/methenyltetrahydrofolate cyclohydrolase	-1.08346	-2.11911	0.0199209	-1.46215	-2.75519	0.00248434
CLAU_1581	Dinitrogenase iron-molybdenum cofactor biosynthesis protein				-1.38145	-2.60531	0.0171396
CLAU_1590	MOSC domain-containing protein	-1.22784	-2.34216	0.00987071	-1.07011	-2.09959	0.00853542
CLAU_1641	Phosphoesterase PA-phosphatase related protein	1.32269	2.50132	0.0136078	1.13596	2.19765	0.0483721
CLAU_1644	Tryptophan-tRNA ligase bacterial-type	1.44535	2.72329	0.0466047	1.48224	2.79382	0.00260211
CLAU_1650	Peptidase M41 FtsH domain protein				-1.29433	-2.45263	0.0147208
CLAU_1651	Prolyl-tRNA synthetase				1.1707	2.25122	0.000911719
CLAU_1661	Sensory histidine kinase	1.79347	3.46648	0.0119503
CLAU_1675	putative membrane protein with peptidase domain				-1.50466	-2.83757	0.00752851
CLAU_1685	Hypothetical protein				-1.41586	-2.66818	0.0134172
CLAU_1697	3-hydroxybutyrate dehydrogenase				2.10007	4.28732	0.000710874
CLAU_1703	GCN5-related N-acetyltransferase				1.22778	2.34206	0.0157905
CLAU_1710	Enolase				1.05388	2.07611	0.00124166
CLAU_1713	Phosphoglycerate kinase				1.0749	2.10658	0.00277516
CLAU_1715	Transcriptional regulator DeoR family				1.50875	2.84563	0.00522021
CLAU_1716	RNA polymerase sigma-54 subunit	1.03892	2.0547	0.00137101	1.03761	2.05283	0.00587296
CLAU_1748	3-isopropylmalate dehydrogenase				1.89084	3.70852	0.0342416
CLAU_1765	C_GCAxxG_C_C family protein	1.53106	2.88998	0.000981792	1.18879	2.27961	0.00390108
CLAU_1766	Alcohol dehydrogenase	1.93964	3.83609	0.00431501	2.07105	4.20194	0.00277822
CLAU_1767	Histidine kinase	1.86466	3.64181	0.000981792	1.33928	2.53025	0.00107346
CLAU_1768	Two component transcriptional regulator AraC family	2.38034	5.20659	0.00431848	1.5881	3.00653	0.00432426
CLAU_1773	Microcompartments protein	3.20988	9.25272	0.00868437	2.61738	6.13636	0.00371817
CLAU_1775	Microcompartments protein	3.77187	13.6599	0.0049487	2.37595	5.19076	0.000394818
CLAU_1776	Respiratory-chain NADH dehydrogenase domain subunit A	3.03783	8.21257	0.00213629	1.7934	3.46632	0.00122835
CLAU_1780	Hypothetical protein	2.89014	7.41344	0.000981792	1.59696	3.02506	0.000956454
CLAU_1781	Glycyl-radical enzyme activating protein family	3.53662	11.6045	0.00398708	1.87824	3.67627	0.00146537
CLAU_1782	Pyruvate formate-lyase PFL	3.35939	10.2631	0.000981792	1.78142	3.43764	0.00221357
CLAU_1783	Acetaldehyde dehydrogenase (acetylating)	3.15587	8.91273	0.001252	1.96549	3.90544	0.00102533
CLAU_1785	Microcompartments protein	4.87981	29.4421	0.000981792	3.24062	9.45198	0.000606298
CLAU_1794	Alcohol dehydrogenase	-1.34738	-2.54449	0.00901679	-2.11186	-4.3225	0.0010427
CLAU_1812	Transcriptional regulator MerR family				-1.14732	-2.21501	0.0300278
CLAU_1841	YbbR family protein				-1.6513	-3.14116	0.000894608
CLAU_1842	hypothetical protein				-1.79185	-3.46258	0.00448675
CLAU_1858	GlmL				1.4281	2.69093	0.000606298
CLAU_1879	Protein translocase subunit SecY	1.70795	3.26696	0.00311962
CLAU_1921	2-C-methyl-D-erythritol 4-phosphate cytidylyltransferase				-2.36513	-5.15199	0.000421376
CLAU_1922	PilT domain protein				-2.17704	-4.52226	0.00951197
CLAU_1926	ATPase AAA-2 domain protein	-1.17382	-2.25608	0.013599	-1.05921	-2.08379	0.0020904
CLAU_1931	Translation elongation factor G	-2.80932	-7.00954	0.0101786	-4.02169	-16.2424	0.00248994
CLAU_1933	Glycine-tRNA ligase				1.18869	2.27945	0.00122835
CLAU_1954	Peptidyl-tRNA hydrolase				1.51149	2.85105	0.00167426
CLAU_1955	HtrA2 peptidase				-3.53115	-11.5606	0.000894608
CLAU_1956	Integral membrane sensor signal transduction histidine kinase				-2.13795	-4.40136	0.00972588
CLAU_1957	Two component transcriptional regulator winged helix family				-1.00199	-2.00276	0.00729494
CLAU_1958	Ribose-phosphate pyrophosphokinase				1.56856	2.96609	0.000311658
CLAU_1959	Bifunctional protein glmU				1.5299	2.88766	0.0021558
CLAU_1997	3-oxoacyl-(acyl-carrier-protein) reductase				1.01016	2.01413	0.0011857
CLAU_2007	HI0933 family protein				-1.22947	-2.3448	0.00290981
CLAU_2008	Acyl-ACP thioesterase	-1.22878	-2.34368	0.0159489
CLAU_2012	Fumarate hydratase	-1.12431	-2.17997	0.0358988	-1.29957	-2.46155	0.00435138
CLAU_2013	(FeFe)-hydrogenase H-cluster maturation GTPase HydF				-1.23975	-2.36157	0.0012879
CLAU_2018	Cupin 2 conserved barrel domain protein				-1.23645	-2.35617	0.00254469
CLAU_2035	L-rhamnose isomerase	1.18775	2.27797	0.000981792
CLAU_2040	Nitrogen regulatory protein P-II				1.3594	2.56578	0.0171396
CLAU_2044	Heat shock protein Hsp20				-1.85251	-3.61127	0.0207251
CLAU_2054	hypothetical protein	-2.42727	-5.37873	0.0342647
CLAU_2056	hypothetical protein				1.19697	2.29258	0.0387178
CLAU_2074	S4 domain protein YaaA				1.68004	3.20436	0.0160575
CLAU_2081	UPF0182 protein				-1.17999	-2.26575	0.036963
CLAU_2082	putative FAD-dependent oxidoreductase				-1.12646	-2.18322	0.00154062
CLAU_2116	Hypothetical protein				-1.13549	-2.19694	0.0430363
CLAU_2118	Hypothetical protein	-1.99938	-3.99827	0.00398708	-2.59623	-6.04705	0.000506286
CLAU_2125	Dihydrodipicolinate synthetase	2.11973	4.34612	0.0174343	1.50246	2.83326	0.00917974
CLAU_2146	DNA polymerase III subunits gamma and tau				1.74324	3.34787	0.000709636
CLAU_2157	Alanine-glyoxylate transaminase	1.17292	2.25467	0.0121834
CLAU_2159	SpoOJ/ParA/ParB/repB family protein				-1.18457	-2.27295	0.0368
CLAU_2170	Serine-pyruvate transaminase				-1.36579	-2.57718	0.00313547
CLAU_2172	PpiC-type peptidyl-prolyl cis-trans isomerase				1.27489	2.4198	0.018797
CLAU_2173	Aldose 1-epimerase				-1.44821	-2.7287	0.000894608
CLAU_2174	L-arabinose isomerase				-1.11543	-2.16659	0.00499174
CLAU_2176	Carbohydrate kinase FGGY				-1.092	-2.13169	0.00604202
CLAU_2178	Alpha-L-arabinofuranosidase domain protein	5.87593	58.7261	0.00235492	4.57676	23.8639	0.000113622
CLAU_2179	Sugar (Glycoside-Pentoside-Hexuronide) transporter	4.99973	31.9939	0.00758042	2.587	6.00848	0.0202357
CLAU_2180	Periplasmic binding protein domain-containing protein	-2.66599	-6.34663	0.00758042	-3.63307	-12.4069	0.000894608
CLAU_2181	Ribose import ATP-binding protein rbsA	-1.78756	-3.45231	0.000981792	-2.56888	-5.9335	0.00136177
CLAU_2184	Silent information regulator protein Sir2				-1.10967	-2.15796	0.00278901
CLAU_2190	Thymidylate kinase				1.15929	2.23347	0.00154107
CLAU_2194	Heavy metal transport/detoxification protein				1.12273	2.17759	0.034035
CLAU_2199	Ribosomal RNA small subunit methyltransferase I	1.01415	2.01972	0.020978	1.00632	2.00879	0.00614653
CLAU_2200	NLP/P60 protein	-1.67226	-3.18713	0.0226249
CLAU_2204	Hypothetical protein				-1.43941	-2.71211	0.0100977
CLAU_2225	Hypothetical protein	-2.14341	-4.41805	0.0194841	-1.96201	-3.89605	0.019151
CLAU_2237	Transcriptional regulator LacI family	-2.43563	-5.41002	0.0125718
CLAU_2238	Alkaline phosphatase / SNARE associated protein				-1.17806	-2.26273	0.0111854
CLAU_2243	UPF0272 protein	-1.34841	-2.54631	0.00278811
CLAU_2244	Radical SAM domain protein	-1.20572	-2.30652	0.0276743	-1.91377	-3.76794	0.000689891
CLAU_2265	hypothetical protein				1.59672	3.02454	0.00910281
CLAU_2267	CTP synthase				1.52568	2.87923	0.000421376
CLAU_2278	Sugar-phosphate isomerase RpiB/LacA/LacB family				1.6263	3.0872	0.00218888
CLAU_2279	Uracil phosphoribosyl transferase				1.71505	3.28307	0.0272569
CLAU_2283	UDP-N-acetylglucosamine 2-epimerase				1.54575	2.91956	0.000153773
CLAU_2305	Protein translocase subunit secA	2.93825	7.66479	0.00118639
CLAU_2306	Peptide chain release factor 2	3.63437	12.4181	0.00219183
CLAU_2327	1-(5-phosphoribosyl)-5-amino-4-imidazole-carboxylate (AIR) carboxylase				3.58145	11.9708	0.000113622
CLAU_2333	Hypothetical protein				-1.10604	-2.15254	0.000421376
CLAU_2342	putative PAS/PAC sensor protein				-1.18676	-2.27641	0.00145471
CLAU_2353	Holo-(acyl-carrier-protein) synthase	-1.70495	-3.26017	0.0125718	-2.16275	-4.47767	0.0011857
CLAU_2354	ADP/ATP-dependent (S)-NAD(P)H-hydrate dehydratase				-1.53926	-2.90646	0.0015233
CLAU_2360	Cell division ATP-binding protein FtsE				-1.41659	-2.66953	0.00963291
CLAU_2361	FtsX-like permease family				-2.0896	-4.2563	0.00690172
CLAU_2373	putative protein family UPF0052				-1.12312	-2.17818	0.0249869
CLAU_2379	RNA methyltransferase TrmA family	1.27675	2.42293	0.0107499	1.06584	2.09339	0.000591541
CLAU_2391	Methyl-accepting chemotaxis sensory transducer	-1.15805	-2.23156	0.00711868	-1.9004	-3.73317	0.00170003
CLAU_2394	Methyl-accepting chemotaxis sensory transducer	1.47558	2.78095	0.001252
CLAU_2395	Glycosyl transferase family 2	1.19121	2.28344	0.00758042
CLAU_2399	Glycosyl transferase	1.14935	2.21814	0.00557663	1.28503	2.43688	0.0270501
CLAU_2414	Malate dehydrogenase (oxaloacetate-decarboxylating) (NADP(+))				1.19936	2.29637	0.00122835
CLAU_2423	Methyl-accepting chemotaxis signaling domain protein	1.24881	2.37646	0.0308243	1.30307	2.46754	0.0187328
CLAU_2434	Dihydrodipicolinate synthase				-1.7502	-3.36404	0.00151161
CLAU_2435	Sodium:dicarboxylate symporter family protein				-1.93622	-3.82702	0.0216254
CLAU_2444	Carbamoyl phosphate synthase small subunit	2.22587	4.67793	0.000981792	2.55137	5.86192	0.000366446
CLAU_2445	Carbamoyl-phosphate synthase large subunit glutamine-dependent	1.68272	3.21032	0.00238579	1.74214	3.34531	0.00119193
CLAU_2446	Amidohydrolase	1.47774	2.78513	0.00440393	1.60731	3.04683	0.000395247
CLAU_2448	Carboxyvinyl-carboxyphosphonate phosphorylmutase				-1.24577	-2.37145	0.0172271
CLAU_2449	Major facilitator superfamily MFS_1	1.27507	2.42011	0.0173893
CLAU_2455	Glutamyl-tRNA reductase	2.32424	5.00803	0.00118639	1.94355	3.8465	0.000421376
CLAU_2478	Hypothetical protein	-2.49163	-5.62412	0.0170464	-1.38705	-2.61544	0.0163625
CLAU_2479	Hypothetical protein				-1.72782	-3.31227	0.0301531
CLAU_2485	Histidine kinase	-1.72371	-3.30284	0.0204203
CLAU_2493	Cell wall binding repeat 2-containing protein	-1.33204	-2.51758	0.0138059
CLAU_2494	ABC-type transporter				-1.08263	-2.11789	0.00338128
CLAU_2517	Hypothetical protein	-2.18779	-4.55608	0.0370309
CLAU_2520	ResB family protein				-2.39489	-5.25937	0.00418686
CLAU_2572	Type IV pilin N-term methylation site GFxxxE family protein	-3.83789	-14.2994	0.00311962	-4.08139	-16.9286	0.00157756
CLAU_2581	MgtC/SapB transporter				-1.59838	-3.02802	0.00925725
CLAU_2586	Hypothetical protein				-3.85548	-14.4749	0.00102533
CLAU_2587	Hypothetical protein				-2.3706	-5.17158	0.000760711
CLAU_2588	Hypothetical protein				-2.71627	-6.5717	0.000689891
CLAU_2589	Hypothetical protein				-1.42177	-2.67914	0.000763253
CLAU_2591	Hypothetical protein				-1.0804	-2.11462	0.00271539
CLAU_2592	Von Willebrand factor type A				-1.36486	-2.57552	0.00766142
CLAU_2608	hypothetical protein	-1.18074	-2.26694	0.0281072	-1.83215	-3.56067	0.000506286
CLAU_2609	Glycosidase related protein	-1.62237	-3.0788	0.00118639	-1.6271	-3.08891	0.000670579
CLAU_2612	putative cell wall beinding repeat 2-containing protein	-1.47254	-2.77509	0.0265515	-1.09469	-2.13567	0.0202357
CLAU_2621	Signal peptidase I				-2.11654	-4.33652	0.0107704
CLAU_2622	Gamma-glutamyl kinase				-1.32259	-2.50115	0.00139575
CLAU_2623	Gamma-glutamyl phosphate reductase				-2.44862	-5.45893	0.000723366
CLAU_2626	Methyl-accepting chemotaxis sensory transducer				-1.11486	-2.16574	0.0222036
CLAU_2646	UDP pyrophosphate phosphatase				-2.2887	-4.88614	0.000899243
CLAU_2654	GTP cyclohydrolase 1				1.30507	2.47096	0.0092514
CLAU_2674	(R)-citramalate synthase	1.42116	2.678	0.0202125	2.3423	5.07111	0.000366446
CLAU_2675	Aconitate hydratase	1.59939	3.03015	0.0182395	1.12999	2.18856	0.00831354
CLAU_2676	Isocitrate dehydrogenase (NAD(+))	1.40048	2.63989	0.006452
CLAU_2677	O-acetylhomoserine/O-acetylserine sulfhydrylase				-1.10048	-2.14426	0.00448675
CLAU_2678	Homocysteine Methyltransferase	1.10476	2.15063	0.00369162
CLAU_2680	Periplasmic subunit family 3				-1.39179	-2.62404	0.000309085
CLAU_2686	Transcriptional regulator AsnC family	1.07235	2.10285	0.00974368
CLAU_2687	TRNA synthetase class II (D K and N)				2.30953	4.95722	0.000311658
CLAU_2690	Transcriptional regulator GntR family with UTRA sensor domain-containing protein				1.18032	2.26627	0.00153174
CLAU_2691	XshC-Cox1-family protein	1.05394	2.07619	0.0072347
CLAU_2693	BlaR1 peptidase M56	-1.33889	-2.52957	0.00719698
CLAU_2698	Ribonucleotide reductase				-1.25659	-2.38931	0.00637234
CLAU_2706	NfeD-like protein				-1.24677	-2.37309	0.0113428
CLAU_2714	Molybdenum cofactor biosynthesis domain-containing protein	-1.00917	-2.01275	0.0182092	-1.30928	-2.47818	0.000672717
CLAU_2716	Protein fdhD	-1.12108	-2.1751	0.00424563	-1.33699	-2.52623	0.00262268
CLAU_2717	NADH-quinone oxidoreductase E subunit	-2.84588	-7.18944	0.03595	-2.28362	-4.86897	0.00591678
CLAU_2718	NADH dehydrogenase (quinone)	-2.80841	-7.00511	0.00609505	-3.14448	-8.84267	7.40343e-05
CLAU_2719	4Fe-4S ferredoxin iron-sulfur binding domain-containing protein	-2.67057	-6.36683	0.00358278	-2.42421	-5.36736	0.000511016
CLAU_2720	4Fe-4S dicluster domain	-3.18324	-9.08348	0.00579597	-2.32767	-5.01995	0.00288502
CLAU_2721	Fe-only hydrogenase	-3.01593	-8.0888	0.0215515	-2.51496	-5.71581	0.00015945
CLAU_2722	4Fe-4S dicluster domain	-2.18678	-4.55287	0.0238022
CLAU_2730	Homoserine kinase				1.86278	3.63708	0.000153773
CLAU_2731	Acetyltransferase (GNAT) domain				-1.03319	-2.04655	0.00101335
CLAU_2747	Radical SAM protein				1.32575	2.50664	0.00470369
CLAU_2748	hypothetical protein	1.39265	2.62561	0.041049	2.13697	4.39838	0.00538407
CLAU_2753	GTPase obg				2.36213	5.1413	0.000153773
CLAU_2754	putative nicotinate-nucleotide adenylyltransferase				1.40848	2.65457	0.00218598
CLAU_2755	Metal dependent phosphohydrolase				1.1929	2.28611	0.0132498
CLAU_2757	RNA pseudouridylate synthase				1.19815	2.29445	0.00278901
CLAU_2758	D-alanyl-D-alanine carboxypeptidase	1.10379	2.14918	0.0159489
CLAU_2771	Uroporphyrinogen decarboxylase (URO-D)				-2.09961	-4.28594	0.00751963
CLAU_2787	putative transcriptional regulator	1.18532	2.27414	0.0181809	1.34512	2.54051	0.010577
CLAU_2788	Hydroxylamine reductase	-1.08951	-2.12802	0.0117979	-2.71514	-6.56656	0.00187921
CLAU_2815	RNA methyltransferase				1.36036	2.5675	0.00130782
CLAU_2832	Isochorismatase hydrolase				1.63624	3.10854	0.0344793
CLAU_2838	Pleckstrin homology domain				-1.46906	-2.76841	0.0187962
CLAU_2842	Pyridoxal-5-phosphate-dependent protein subunit beta	-1.27033	-2.41217	0.00764741	-1.60008	-3.0316	0.000366446
CLAU_2855	Serine protease with trypsin-like peptidase domain				-3.5287	-11.5411	0.000894608
CLAU_2867	N5-carboxyaminoimidazole ribonucleotide mutase				2.4241	5.36695	0.00234289
CLAU_2868	Phosphoribosylaminoimidazolesuccinocarboxamide synthase				1.8569	3.62228	0.000421376
CLAU_2869	Amidophosphoribosyltransferase				1.64329	3.12377	0.0012879
CLAU_2870	Phosphoribosylformylglycinamidine cyclo-ligase				1.57448	2.97828	0.000987545
CLAU_2871	Phosphoribosylglycinamide formyltransferase	1.22534	2.33811	0.00900986	2.36541	5.15299	0.00122835
CLAU_2872	Bifunctional purine biosynthesis protein				1.72845	3.31372	0.000689891
CLAU_2873	Phosphoribosylamine-glycine ligase				1.07031	2.09988	0.0118488
CLAU_2874	putative periplasmic protein DUF2233				-1.46888	-2.76807	0.00268402
CLAU_2875	Hypothetical protein				-1.52383	-2.87553	0.000450061
CLAU_2879	D-glucuronyl C5-epimerase domain protein				1.24346	2.36765	0.00555067
CLAU_2880	Fumarate reductase				1.22734	2.34134	0.0015526
CLAU_2889	Hypothetical protein				-2.25856	-4.78514	0.0150713
CLAU_2894	ABC-type transporter ATPase				1.08739	2.12489	0.0134172
CLAU_2898	Beta-lactamase				-1.0097	-2.0135	0.0108287
CLAU_2903	Cardiolipin synthase				-1.04039	-2.05678	0.0285375
CLAU_2907	Formate dehydrogenase	-2.36598	-5.15502	0.0112318	-2.25268	-4.76566	0.000115444
CLAU_2909	Methyl-accepting chemotaxis sensory transducer				-1.43517	-2.70415	0.0237597
CLAU_2916	Methyl-accepting chemotaxis sensory transducer with Cache sensor	1.18598	2.27517	0.00431848	1.32316	2.50214	0.0188643
CLAU_2917	FeS-binding protein	-1.87973	-3.68006	0.00256878	-1.16962	-2.24952	0.000566631
CLAU_2918	2-isopropylmalate synthase				1.07978	2.11372	0.00132003
CLAU_2919	3-isopropylmalate dehydratase large subunit				1.08866	2.12676	0.00153174
CLAU_2922	Nitrate reductase	1.16802	2.24703	0.0161007
CLAU_2924	Carbon-monoxide dehydrogenase catalytic subunit	1.16969	2.24963	0.0109715
CLAU_2933	DNA topoisomerase IV subunit A	1.43692	2.70741	0.00696472	1.93268	3.81765	0.00107996
CLAU_2945	Transcriptional regulator TrmB family				1.08082	2.11524	0.0190687
CLAU_2947	Pyruvate ferredoxin/flavodoxin oxidoreductase	1.18095	2.26726	0.00541097
CLAU_2976	Flagellin domain protein	2.47917	5.57576	0.00736993	1.01153	2.01605	0.00610228
CLAU_2981	hypothetical protein	1.18281	2.27018	0.0301684
CLAU_3009	putative NAD dependent epimerase/dehydratase	-1.3275	-2.50968	0.00169735	-1.10364	-2.14896	0.00139575
CLAU_3011	Zinc-ribbon domain-containing protein				1.78866	3.45493	0.00972588
CLAU_3015	Ig domain-containing protein	-1.19393	-2.28774	0.0342647
CLAU_3024	Methyl-accepting chemotaxis sensory transducer with Cache sensor				-1.09708	-2.13922	0.0346842
CLAU_3026	Flagellin domain protein	-1.41786	-2.67188	0.00967411
CLAU_3030	Flagellar M-ring protein				1.11127	2.16036	0.030279
CLAU_3031	Flagellar motor switch protein fliG				1.52448	2.87684	0.00204381
CLAU_3036	Flagellar hook capping protein	-1.5288	-2.88546	0.00949472
CLAU_3072	hypothetical protein				-1.22618	-2.33946	0.0234616
CLAU_3074	Cell division protein sepF				1.05903	2.08353	0.0224522
CLAU_3076	hypothetical protein	1.1921	2.28485	0.0138447	1.68615	3.21796	0.00254469
CLAU_3080	Pseudouridine synthase				1.43075	2.69587	0.0117832
CLAU_3081	Uracil-xanthine permease	2.80884	7.00721	0.000981792	3.32385	10.0134	0.00187802
CLAU_3082	Bifunctional protein pyrR				2.07613	4.21674	0.00309762
CLAU_3085	hypothetical protein				-1.34179	-2.53466	0.00263816
CLAU_3086	Nitroreductase	-1.66901	-3.17997	0.00959473	-1.70595	-3.26244	0.00286473
CLAU_3124	Hemolysin A				1.40956	2.65657	0.000761597
CLAU_3129	Sporulation transcriptional activator Spo0A				-6.042	-65.8907	7.40343e-05
CLAU_3131	NUDIX hydrolase	-1.42217	-2.67988	0.00189475	-1.0404	-2.0568	0.00188605
CLAU_3134	Tyrosine recombinase xerC				-1.04755	-2.06702	0.0150759
CLAU_3143	Positive regulator of sigma E RseC/MucC				-1.95757	-3.88407	0.00407995
CLAU_3144	Electron transport complex protein rnfC				-1.10246	-2.14721	0.00457395
CLAU_3145	Electron transport complex subunit D				-1.50763	-2.84343	0.0216164
CLAU_3146	Electron transport complex subunit G				-1.16138	-2.23671	0.00238863
CLAU_3147	Electron transport complex subunit E				-1.5941	-3.01906	0.0165045
CLAU_3149	Electron transport complex subunit B				-1.23976	-2.36159	0.0171396
CLAU_3154	Cof-like hydrolase				1.62283	3.07978	0.00345296
CLAU_3162	Phosphoribosylformylglycinamidine synthase				1.50038	2.82916	0.000962752
CLAU_3163	Transcriptional regulator RpiR family				1.12549	2.18175	0.000421376
CLAU_3172	Methyl-accepting chemotaxis sensory transducer	-1.06823	-2.09685	0.00190525	-1.62544	-3.08536	0.00247055
CLAU_3174	ATP phosphoribosyltransferase regulatory subunit	1.31124	2.48156	0.00358278
CLAU_3175	ATP phosphoribosyltransferase	1.50113	2.83064	0.00158936	1.50741	2.843	0.000421376
CLAU_3176	Histidinol dehydrogenase	1.56181	2.95223	0.00443366	1.07887	2.11238	0.00834649
CLAU_3177	Imidazoleglycerol-phosphate dehydratase	1.3593	2.56561	0.00334449	1.01928	2.02691	0.00658286
CLAU_3179	1-(5-phosphoribosyl)-5-(5-phosphoribosylamino)methylideneamino imidazole-4-carboxamide isomerase	1.79235	3.46379	0.001252	1.84527	3.5932	0.000421376
CLAU_3180	Histidinol-phosphate aminotransferase	1.77078	3.41239	0.00358278	1.46176	2.75445	0.000980939
CLAU_3182	Phosphoribosyl-AMP cyclohydrolase	1.74951	3.36245	0.0144652	1.98679	3.96354	0.0160575
CLAU_3185	Two component transcriptional regulator				1.02918	2.04086	0.0369246
CLAU_3191	Pyruvate formate-lyase	1.68987	3.22628	0.00487947	2.45158	5.47017	0.00238863
CLAU_3194	Histidine kinase	2.06212	4.176	0.0047023	2.6958	6.47912	0.00102533
CLAU_3221	GTP-binding protein TypA				1.2141	2.31995	0.00107996
CLAU_3235	Multi-copper polyphenol oxidoreductase/laccase				-1.12656	-2.18338	0.00285599
CLAU_3236	Two component transcriptional regulator				-1.28961	-2.44461	0.00157355
CLAU_3237	Multi-sensor signal transduction histidine kinase				-1.40325	-2.64497	0.00922923
CLAU_3243	putative phosphate transport regulator	1.27977	2.428	0.0493151	2.01957	4.05463	0.00226506
CLAU_3245	hypothetical protein				1.45043	2.7329	0.000857452
CLAU_3255	Peptide deformylase				-1.50809	-2.84433	0.0213004
CLAU_3256	Methionyl-tRNA formyltransferase				-2.17882	-4.52783	0.00260803
CLAU_3257	Peptidase membrane zinc metallopeptidase				-2.73414	-6.6536	0.0163987
CLAU_3258	Sun protein				-1.22952	-2.3449	0.00470369
CLAU_3259	putative dual-specificity RNA methyltransferase RlmN				-1.82705	-3.54812	0.00237874
CLAU_3260	Protein serine/threonine phosphatase				-2.08021	-4.22869	0.00165749
CLAU_3261	Serine/threonine protein kinase with PASTA sensor(s)				-2.76953	-6.81885	0.000763253
CLAU_3262	Ribosome biogenesis GTPase RsgA				-2.03107	-4.08708	0.00442806
CLAU_3263	Ribulose-phosphate 3-epimerase				-1.03362	-2.04715	0.0207251
CLAU_3264	Thiamine pyrophosphokinase				-1.23342	-2.35124	0.00621641
CLAU_3268	ATP-dependent DNA helicase RecG				2.37748	5.19628	0.000338165
CLAU_3269	Methyltransferase				1.42434	2.68391	0.00145471
CLAU_3273	hypothetical protein	-1.15187	-2.22202	0.00137101	-1.28794	-2.44179	0.00102533
CLAU_3276	hypothetical protein				1.79981	3.48174	0.000311658
CLAU_3279	Acyl carrier protein				-1.50368	-2.83565	0.0339245
CLAU_3293	Ribosome biogenesis GTP-binding protein YlqF				1.42069	2.67714	0.00611145
CLAU_3300	GTP-sensing pleiotropic transcriptional repressor CodY				1.39131	2.62318	0.00573538
CLAU_3303	Uridylate kinase	1.11275	2.16258	0.00995658	3.16468	8.96734	0.000421376
CLAU_3308	Membrane-associated metalloprotease	1.03394	2.0476	0.0370943
CLAU_3321	Processing peptidase				1.5875	3.00528	0.00132003
CLAU_3326	CDP-diacylglycerol/glycerol-3-phosphate 3-phosphatidyltransferase	1.05741	2.08119	0.0159489
CLAU_3330	Prenyltransferase	1.6852	3.21585	0.0331473
CLAU_3336	Adenylosuccinate lyase				1.47174	2.77356	0.000894608
CLAU_3339	Glyceraldehyde-3-phosphate dehydrogenase				1.19647	2.29178	0.0032224
CLAU_3344	Response regulator	-1.15074	-2.22027	0.0476421	-1.00112	-2.00155	0.00538407
CLAU_3351	putative glycosyl hydrolase	1.27133	2.41384	0.000981792
CLAU_3356	hypothetical protein				-1.08352	-2.1192	0.00102533
CLAU_3361	Peptide deformylase				1.09654	2.13842	0.0181918
CLAU_3364	Radical SAM domain protein	-1.04645	-2.06544	0.0188858
CLAU_3381	Methyl-accepting chemotaxis protein	2.23029	4.69229	0.00118639	1.22127	2.33151	0.034035
CLAU_3383	Pyridoxamine 5'-phosphate oxidase				-1.7599	-3.38674	0.01511
CLAU_3384	Methyl-accepting chemotaxis sensory transducer				2.46158	5.5082	0.000153773
CLAU_3405	putative glycosyltransferase				-1.13393	-2.19456	0.00146537
CLAU_3416	Cupin 2 conserved barrel domain protein	-2.03803	-4.10683	0.0348356
CLAU_3455	AAA-ATPase-like protein				-1.0224	-2.0313	0.0103958
CLAU_3488	Cell wall binding protein				2.19728	4.58613	0.00147954
CLAU_3491	Diguanylate cyclase/phosphodiesterase with PAS/PAC sensor(s)				-1.25577	-2.38795	0.000761597
CLAU_3492	Methyl-accepting chemotaxis sensory transducer				-1.83418	-3.56568	0.00835529
CLAU_3495	Beta-ketoacyl-[acyl-carrier-protein] synthase III-containing protein	1.40915	2.65581	0.00148718	1.17003	2.25017	0.00418686
CLAU_3496	Thiolase-like enzyme	1.77312	3.41791	0.00134455	1.98743	3.9653	0.000421376
CLAU_3514	Alcohol dehydrogenase				1.42838	2.69145	0.0458607
CLAU_3519	ABC-2 family transporter protein	1.20744	2.30927	0.0102045
CLAU_3520	ABC-type transporter related protein	1.22376	2.33554	0.0187644	1.58401	2.99801	0.00187921
CLAU_3524	Xanthine phosphoribosyltransferase				1.48285	2.79501	0.00294752
CLAU_3548	putative Zn-ribbon nucleic-acid-binding protein				2.51471	5.71484	0.0396929
CLAU_3567	Hypothetical protein				1.18874	2.27953	0.000980939
CLAU_3579	DGC domain protein				-1.32681	-2.50847	0.0198757
CLAU_3580	Glycine cleavage system H protein				-1.50242	-2.83318	0.00119193
CLAU_3582	Hypothetical protein				-1.27102	-2.41333	0.0378922
CLAU_3587	Serpin domain-containing protein				-1.0135	-2.01881	0.0189182
CLAU_3592	Diguanylate cyclase with PAS/PAC sensor	1.23697	2.35702	0.00218035
CLAU_3593	Macrocin-O-methyltransferase	1.52262	2.87313	0.00455191	1.37919	2.60123	0.00328482
CLAU_3613	Anthranilate phosphoribosyltransferase				1.9147	3.77035	0.0140332
CLAU_3616	Tryptophan synthase beta chain				2.05633	4.15928	0.00249251
CLAU_3617	Tryptophan synthase subunit alpha				2.27804	4.8502	0.00458185
CLAU_3618	putative glycosyltransferase	2.19765	4.58731	0.0301962
CLAU_3619	Alcohol dehydrogenase	-1.6905	-3.22768	0.00278811	-1.17113	-2.25188	0.00119193
CLAU_3620	Oxidoreductase	-1.70567	-3.26181	0.00164065	-1.06	-2.08493	0.000894608
CLAU_3621	Transcriptional regulator LysR family	-1.43914	-2.7116	0.00738127	-1.04214	-2.05928	0.00356831
CLAU_3655	Bifunctional acetaldehyde-CoA/alcohol dehydrogenase	1.49469	2.81804	0.00213629	1.79549	3.47134	0.00118754
CLAU_3668	Hypothetical protein				-1.29802	-2.45891	0.0106913
CLAU_3710	PemK family protein	-1.23741	-2.35775	0.0453548	-1.55072	-2.92963	0.00328482
CLAU_3720	Cell wall binding repeat 2-containing protein	-1.36249	-2.57128	0.0125301
CLAU_3721	Rubrerythrin	-2.51291	-5.7077	0.0172425	-2.19227	-4.57025	0.0196977
CLAU_3727	NADP-dependent oxidoreductase domain-containing protein				-2.77329	-6.83666	0.00610228
CLAU_3728	putative peptidase A4				-4.34729	-20.3546	0.00499174
CLAU_3730	ABC-type transporter periplasmic binding domain	1.55169	2.9316	0.00311962
CLAU_3735	ABC-type transporter periplasmic subunit				-1.09368	-2.13417	0.0030733
CLAU_3749	Fe-only hydrogenase	-1.40958	-2.6566	0.0160942
CLAU_3756	Pseudouridine synthase RluA family				1.68955	3.22555	0.00156986
CLAU_3758	Glutamate synthase (ferredoxin)	1.40208	2.64282	0.00758042
CLAU_3759	Glutamate synthase NADH/NADPH small subunit	1.30628	2.47303	0.00900986
CLAU_3771	Methyl-accepting chemotaxis sensory transducer				1.90997	3.758	0.00107996
CLAU_3785	2-dehydropantoate 2-reductase	-1.60567	-3.04337	0.0226009
CLAU_3787	Asparagine synthase (glutamine-hydrolyzing)				1.21113	2.31518	0.00119193
CLAU_3791	Hypothetical protein				-2.3561	-5.11985	0.013201
CLAU_3795	Hypothetical protein				1.36082	2.56831	0.0104013
CLAU_3804	DNA alkylation repair enzyme				-1.30134	-2.46457	0.00781508
CLAU_3809	Ethanolamine utilization protein EutS	4.14596	17.7034	0.00118639	4.11186	17.2899	0.000579951
CLAU_3810	Xanthine dehydrogenase accessory protein	-1.23621	-2.35578	0.03595
CLAU_3811	Molybdopterin-binding domain-containing protein	-1.59606	-3.02317	0.0494392
CLAU_3814	putative Fe-S cluster protein	-1.51396	-2.85592	0.0139438	-1.6267	-3.08806	0.00173316
CLAU_3816	Nitroreductase	-1.20367	-2.30324	0.0102045	-1.78268	-3.44064	0.00134532
CLAU_3822	TrkA-C domain protein				1.66847	3.17878	0.00131081
CLAU_3831	Phosphopentomutase	-2.40535	-5.29764	0.0106486
CLAU_3832	Pyrimidine-nucleoside phosphorylase				-4.48496	-22.3927	0.000783021
CLAU_3833	Hypothetical protein				-1.26861	-2.4093	0.00224117
CLAU_3837	Hypothetical protein				1.50484	2.83793	0.00277619
CLAU_3861	Alcohol dehydrogenase				1.51825	2.86444	0.00335365
CLAU_3864	Methyl-accepting chemotaxis sensory transducer	1.33497	2.5227	0.0172425	1.83418	3.56569	0.000710785
CLAU_3887	Cell wall binding repeat 2-containing protein	-1.8051	-3.49454	0.00431848	-1.6404	-3.11753	0.00255056
CLAU_3891	Hypothetical protein	-2.34641	-5.08556	0.00995658
CLAU_3903	Cupin 2 conserved barrel domain protein	-1.18921	-2.28028	0.0177329	-1.47862	-2.78683	0.0370282
CLAU_3904	Xylulokinase				-1.80606	-3.49687	0.000591541
CLAU_3906	Monosaccharide-transporting ATPase	1.78777	3.4528	0.0049487
CLAU_3909	Periplasmic binding protein domain-containing protein	1.08203	2.11702	0.0347325	-1.12897	-2.18702	0.00571455
CLAU_3910	Deoxyribose-phosphate aldolase/phospho-2-dehydro-3-deoxyheptonate aldolase	1.38664	2.61469	0.0170464
CLAU_3930	Xenobiotic-transporting ATPase				-2.66102	-6.32478	0.00171439
CLAU_3933	Peptidase M56 BlaR1	-2.03627	-4.10183	0.0296793	-1.34884	-2.54707	0.0210465
CLAU_3943	Gamma-glutamyltransferase	-1.35818	-2.56361	0.0476421	-1.14285	-2.20816	0.00313547
CLAU_3945	Oligoendopeptidase F	-1.26279	-2.3996	0.00405002
CLAU_3947	ATP-dependent RNA helicase				1.34105	2.53336	0.000366446
CLAU_3950	Uroporphyrinogen decarboxylase (URO-D)				1.00208	2.00289	0.00418686
CLAU_3951	Cobalamin B12-binding domain protein				2.20016	4.59532	0.00538407
CLAU_3963	Nucleoside transporter				2.74744	6.71524	0.00457395
CLAU_3964	Cytosine deaminase				3.08451	8.48261	0.000761597
