## Supplementary Table 6 for "Autotrophic adaptive laboratory evolution of the acetogen *Clostridium autoethanogenum* delivers the gas-fermenting strain LAbrini with superior growth, products, and robustness"

### Sheet: Supplementary Table 6
Supplementary Table 6. Additional details of the 25 mutations identified in the seven ALE strains.
Mutations with colour shading appeared in the same genes across multiple ALE strategies, i.e. convergent mutations (colours same as on Fig. 6). The bases within the parentheses in column “Mutation” denote the repeat sequence that was decreased from the number of repeats indicated on the left of the arrow (→) to the number indicated on the right of the arrow. Gene ID, gene identifier or locus tag;…
Mutation #	Position	Mutation	UT1	UT2	UT3	UQ1	UQ2	UQ3	LT1	Annotation	Gene ID	Description of mutation
1.	4203213	Δ2,717 bp									CLAU_3832–CLAU_3830	Deletion includes complete deletion of CLAU_3830 and CLAU_3831; partial deletion of CLAU_3832
2.	3683989	C→A								S195Y (TCT→TAT)	CLAU_3345 ←	Methyl‑accepting chemotaxis protein
3.	3533188	G→A								E194K (GAA→AAA)	CLAU_3194 ←	Histidine kinase
4.	3469766	C→A								P251H (CCC→CAC)	CLAU_3129 →	Sporulation transcriptional activator Spo0A
5.	3469046	C→A								A11E (GCA→GAA)	CLAU_3129 →	Sporulation transcriptional activator Spo0A
6.	3426938	Δ168 bp									CLAU_3080–CLAU_3079	Partial deletion of CLAU_3080 and CLAU_3079
7.	2605812	G→A								G87R (GGA→AGA)	CLAU_2375 →	Putative signal transduction protein with CBS and DRTGG domain‑containing protein
8.	2414456	A→G								T25A (ACT→GCT)	CLAU_2202 ←	Transcriptional regulator AbrB family
9.	2333941	G→T								intergenic (‑157/‑31)	CLAU_2136 ← / → CLAU_2135	SNP between CLAU_2136 and CLAU_2135
10.	2150981	G→A								G94D (GGT→GAT)	CLAU_1957 ←	Two component transcriptional regulator winged helix family
11.	2146875	(A)9→8								coding (81/3522 nt)	CLAU_1953 ←	Transcription‑repair coupling factor
12.	2083514	(CAGCAC)2→1								coding (65‑70/378 nt)	CLAU_1904 ←	Ribosomal protein S12
13.	1744062	G→T								*401L (TGA→TTA)	CLAU_1579 ←	Carbon‑monoxide dehydrogenase (acceptor)
14.	1651616	G→T								S207I (AGC→ATC)	CLAU_1506 ←	Ribonuclease PH
15.	1565636	G→T								K56N (AAG→AAT)	CLAU_1423 →	Ferric uptake regulator Fur family
16.	1323289	T→C								intergenic (+175/‑70)	CLAU_1201 ← / ← CLAU_1200	SNP between coat F domain protein and molybdenum cofactor biosynthesis protein A
17.	1200575	C→A								A54E (GCG→GAG)	CLAU_1076 ←	Cobalamin synthesis protein cbiG
18.	733832	(18-bp)5→2								coding (4756‑4809/5271 nt)	CLAU_0649 ←	putative secreted protein containing bacterial Ig‑like domain
19.	549451	Δ231 bp									CLAU_0471	Deletion includes partial deletion of CLAU_0471
20.	549237	G→A								W94* (TGG→TAG)	CLAU_0471 ←	Amino acid permease
21.	548603	T→G								C305W (TGT→TGG)	CLAU_0471 ←	Amino acid permease
22.	548364	Δ527 bp								coding (628‑1154/1353 nt)	CLAU_0471	Deletion includes partial deletion of CLAU_0471
23.	548344	G→T								E392* (GAA→TAA)	CLAU_0471 ←	Amino acid permease
24.	86954	(T)8→7								intergenic (‑226/+57)	CLAU_0089 → / → CLAU_0088	Deletion between aldehyde ferredoxin oxidoreductase and Hypothetical protein
25.	81706	A→G								intergenic (‑484/‑120)	CLAU_0083 ← / → CLAU_0082	SNP between thiamine S protein and Nitrate reductase
