## Supplementary Table 7 for "Autotrophic adaptive laboratory evolution of the acetogen *Clostridium autoethanogenum* delivers the gas-fermenting strain LAbrini with superior growth, products, and robustness"

### Sheet: Supplementary Table 7
Supplementary Table 7. Top Gene Ontology (GO) predicted terms for CLAU_1957 canonical protein sequence using DeepFRI or ProteInfer.
GO terms with DeepFRI scores>0.5 are shown. The U5RXC5 canonical protein sequence from UniProt was used for CLAU_1957. Sporulation-related GO terms are in bold.
DeepFRI prediction				ProteinInfer prediction
GO term	Score	GO description		GO term	GO description
GO:0010556	0.99923	regulation of macromolecule biosynthetic process		GO:0003677	DNA binding
GO:0031326	0.99907	regulation of cellular biosynthetic process		GO:0006355	regulation of transcription, DNA-templated
GO:0009889	0.99905	regulation of biosynthetic process		GO:0000160	phosphorelay signal transduction system
GO:2000112	0.99892	regulation of cellular macromolecule biosynthetic process		GO:0003700	DNA-binding transcription factor activity
GO:0031323	0.99842	regulation of cellular metabolic process		GO:0000156	phosphorelay response regulator activity
GO:0060255	0.99842	regulation of macromolecule metabolic process		GO:0005737	cytoplasm
GO:0019222	0.9978	regulation of metabolic process		GO:0043167	ion binding
GO:0019219	0.99768	regulation of nucleobase-containing compound metabolic process		GO:0009405	pathogenesis
GO:2001141	0.99758	regulation of RNA biosynthetic process		GO:0050896	response to stimulus
GO:0051252	0.99724	regulation of RNA metabolic process
GO:0051171	0.99717	regulation of nitrogen compound metabolic process
GO:0080090	0.99714	regulation of primary metabolic process
GO:1903506	0.99689	regulation of nucleic acid-templated transcription
GO:0006355	0.99677	regulation of transcription, DNA-templated
GO:0097659	0.99643	nucleic acid-templated transcription
GO:0006351	0.99626	transcription, DNA-templated
GO:0032774	0.99621	RNA biosynthetic process
GO:0035556	0.996	intracellular signal transduction
GO:0000160	0.99556	phosphorelay signal transduction system
GO:0010468	0.99529	regulation of gene expression
GO:0034654	0.99199	nucleobase-containing compound biosynthetic process
GO:0007165	0.99187	signal transduction
GO:0023052	0.99056	signaling
GO:0016070	0.99033	RNA metabolic process
GO:0051716	0.98605	cellular response to stimulus
GO:0007154	0.97917	cell communication
GO:0003677	0.97095	DNA binding
GO:0000156	0.58885	phosphorelay response regulator activity
